# Fan cells in layer 2 of lateral entorhinal cortex are critical for episodic-like memory

**DOI:** 10.1101/543777

**Authors:** Brianna Vandrey, Derek L. F. Garden, Veronika Ambrozova, Christina McClure, Matthew F. Nolan, James A. Ainge

## Abstract

The lateral entorhinal cortex (LEC) is a critical structure for episodic memory, but the roles of discrete neuronal populations within LEC are unclear. Here, we establish an approach for selectively targeting fan cells in layer 2 (L2) of LEC. Whereas complete lesions of the LEC were previously found to abolish associative recognition memory, we find that after selective suppression of synaptic output from fan cells mice still recognise novel object-context configurations, but are impaired in recognition of novel object-place-context associations. Our experiments suggest a segregation of memory functions within LEC networks and indicate that specific inactivation of fan cells leads to behavioural deficits reminiscent of early stages of Alzheimer’s disease.
