## Supplemental data for "Fan cells in layer 2 of lateral entorhinal cortex are critical for episodic-like memory"

Mouse ID		Cohort	Condition	Expression Area	Expression Density	NOR_DAY1	NOR_DAY2	NOR_DAY3	NOR_DAY4	NOR_AVG	OC_DAY1	OC_DAY2	OC_DAY3	OC_DAY4	OC_AVG	OPC_DAY1	OPC_DAY2	OPC_DAY3	OPC_DAY4	OPC_AVG
40		1	TeLC	27.8449847257374	21.9839534511217	0.0662020905923344	0.474613686534216	0.552715654952077		0.364510477359543	-0.108958837772397	0.0323343848580442	0.457364341085271	-0.358974358974359	0.00544138229913983	0.073059360730594	-0.023255813953488	0.217472118959108	-0.159874608150470	0.026850264396436
4		1	TeLC	19.7596802957548	21.2241010597752	0.759398496240602	0.437751004016064	0.46875	0.0460704607046071	0.427992490240318	0.367088607594937	-0.246511627906977	-0.062061521856449	0.469194312796209	0.13192744265693	0.369565217391304	-0.083557951482480	0.341726618705036	0.117870722433460	0.186401151761830
6		1	TeLC	21.3607622572001	21.5267294535147		0.403508771929825	0.754385964912281	-0.173913043478261	0.327993897787948	0.0487804878048781	0.345253576072822	-0.407407407407407	0.157894736842105	0.0361303483280995		-0.021538461538462	-0.060240963855422	0.492063492063492	0.136761355556536
27		1	TeLC	28.1463442367105	21.3410351220245	-0.167438271604938	-0.0515463917525774	0.72		0.167005112214161	0.0841121495327103	0.315789473684211	0.45016077170418	0.0909090909090909	0.235242871457548	-0.357798165137615	-0.028248587570621	0.220000000000000	-0.457142857142857	-0.155797402462773
69		1	TeLC	24.4830385746625	21.0313917754889	-0.178343949044586	0.391304347826087	-0.0484652665589661	0.306598984771574	0.117773529248527	-0.193548387096774	-0.468354430379747	0.429906542056075	-0.401869158878505	-0.158466358574738	0.502392344497608	0.196581196581197	-0.234375000000000	-0.525000000000000	-0.015100364730299
1		1	TeLC	38.6347598070622	16.0899630850984	0.65546218487395	0.761467889908257	0.0648148148148149	-0.294117647058824	0.296906810634549	0.188811188811189	0.275608813297256	-0.59375	-0.337142857142857	-0.116618213758603	-0.606752730883813	0.111111111111111	-0.102222222222222	-0.381294964028777	-0.244789701505925
48		1	TeLC	31.3888201320374	17.5401005164512						0.524861878453039	0.292462311557789	-0.194244604316547	0.323943661971831	0.236755811916528	-0.468085106382979	-0.065420560747664	-0.178082191780822	-0.096774193548387	-0.202090513114963
32		1	TeLC	17.6160213955812	29.3593888362731	0.261538461538461		0.665985401459854	-0.372093023255814	0.185143613247501	0.752988047808765	0.0991379310344828	0.0918918918918918	0.417958311063602	0.340494045449686	-0.366666666666667	-0.465968586387434	0.180487804878049	0.022727272727273	-0.157355043862195
31		1	TeLC	33.7655715042391	16.0118635075291	0.656061437191443	-0.0980392156862746	0.499741602067183	-0.322033898305085	0.183932481316817	0.594339622641509	0.168330955777461	0.0414201183431953	0.366515837104072	0.292651633466559	0.088070456365092	0.368104312938816	-0.039014373716633	-0.269984917043741	0.036793869635884
58		1	TeLC	31.4709258341546	18.8517337052223	0.0454545454545454	0.0616113744075829	0.333333333333333	0.631284916201117	0.267921042349145	-0.177406523468576	0.414829659318637	0.312820512820513	0.35031847133758	0.225140530002038	0.283582089552239	-0.128435782108945	0.608888888888889	-0.026485788113695	0.184387352054622
55		1	TeLC	27.5879618743296	23.4121403953478	0.485714285714286	0.575471698113208	0.409470752089136	0.397849462365591	0.467126549570555	-0.398416886543536	0.00356379187455451	0.294656488549618	-0.581314878892734	-0.170377871253024		0.406392694063927	-0.391304347826087	0.247863247863248	0.087650531367029
38		1	TeLC	17.0080242761571	30.2315354911074	0.62059620596206	0.552346570397112	0.775862068965517		0.64960161510823	0.245283018867925	0.254901960784314	-0.27710843373494	0.141439205955335	0.0911289379681583	-0.405797101449275	-0.015479876160991	-0.162711864406780	0.293333333333333	-0.072663877170928
28		2	TeLC	22.4228944634552	24.0256640665255	-0.404255319148936	-0.0625		0.303703703703704	-0.0543505384817442	0.361344537815126		-0.11731843575419	-0.00564971751412427	0.0794587948489373	-0.487179487179487			0.0823529411764706	-0.202413273001508
10		2	TeLC	25.490809943149	22.262465240407	-0.0769230769230769		-0.0352941176470588	0.112727272727273	0.000170026052379008						-0.0714285714285714	0.075	0.163841807909605	0.5	0.166853309120258
32		2	TeLC	19.7890125229216	22.2431536304249	-0.252525252525252	0.0677966101694914	0.267605633802817	0.210332103321033	0.0733022736920223	0.342465753424658	-0.342960288808664	0.226130653266332	0.425742574257426	0.162844673034938		-0.0317460317460318	-0.126050420168067	-0.00719424460431651	-0.0549968988394718
30		2	TeLC	43.9457960150168	27.6466652020615							-0.0895522388059701	-0.135483870967742	-0.163179916317992	-0.129405342030568	-0.11864406779661			-0.0508474576271187	-0.0847457627118644
44		2	TeLC	41.5649693424572	23.7929912399518	0.0679611650485437	-0.133333333333333		0.279411764705882	0.0713465321403642		-0.0193548387096774	0.333333333333333		0.156989247311828	-0.207547169811321		-0.226666666666667		-0.217106918238994
40		2	TeLC	Damaged	Damaged	0.579710144927536	0.025	0.362068965517241	0.432098765432099	0.349719468969219							0.130434782608696	0.0814814814814814		0.105958132045088
41		2	TeLC	30.8213621862508	30.8213621862508	0.559322033898305		0.2	0.202127659574468	0.320483231157591	0.333333333333333		0.115384615384615	0.0454545454545454	0.164724164724165
61		2	TeLC	52.2275299000487	24.982786765939	-0.292307692307692	0.0389610389610389	0.34375	0.341772151898734	0.10804387463802	-0.228571428571429	0.354838709677419		0.0632911392405062	0.0631861401154989
64		2	TeLC	50.0725300825984	26.6839441237183	-0.492647058823529	0	-0.146666666666667	0.155339805825243	-0.120993479916238	0.0731707317073171	0.144186046511628	-0.171428571428571	0.671641791044776	0.179392499458787		-0.314285714285714	-0.549295774647887	-0.27710843373494	-0.380229974222847
	AVG			29.2278562782592	22.862053933185	0.160721135059114	0.215275878218168	0.364003420061268	0.141072464945834	0.221243631964679	0.165275134961334	0.0902649523433872	0.0441259123871766	0.093120710569806	0.0961389861801004	-0.126659257014250	0.006855420707620	-0.015062653204025	-0.029146850258649	-0.045033355996005
	STDEV			9.52328738458782	4.3373381206964	0.416024516134918	0.288894336128819	0.287710792111344	0.293163743125015	0.192691234861416	0.318930573690554	0.258725960299336	0.309686389216304	0.348187519369324	0.152819171563182	0.347726615600803	0.219125817669372	0.284632553073184	0.302519857845302	0.165987306179099
	COUNT			19	19	18	16	17	16	19	17	17	18	18	19	14	16	17	17	19
	SEM			2.18479196419548	0.995053608004327	0.0980579188329509	0.0722235840322048	0.0697801167944234	0.0732909357812537	0.0442064010561564	0.0773520260332347	0.0627502624943249	0.0729937819520084	0.0820685853568571	0.0350591223936586	0.092933847131475	0.054781454417343	0.069033534165292	0.073371842808413	0.038080099660276
54		1	GFP	Damaged	Damaged						-0.225		-0.217694994179278	-0.00917431192660547	-0.150623102035295	0.538461538461539		-0.086071987480438		0.226194775490550
39		1	GFP	42.9293234518965	34.357393495940	0.0377505857849518	0.341772151898734	0.697925311203319		0.359149349629002	0.633587786259542	0.356643356643357	-0.402234636871508	0.145833333333333	0.183457459841181	0.028112449799197	0.187122736418511	-0.310218978102190	-0.126984126984127	-0.055491979717152
51		1	GFP	2.76630768870134	31.807081807081	-0.150837988826816	0.496924128503076	0.551020408163265	0.634146341463415	0.382813222325735	0.613159387407827	0.0201149425287356	0.307280035730237	-0.479314420803782	0.115309986215754	-0.337748344370861	0.143589743589744	0.259259259259259	0.048543689320388	0.028411086949633
41		1	GFP	42.9293234518965	23.588516240097	0.67632241813602	0.117537313432836	0.438934122871947		0.410931284813601	-0.210810810810811	-0.109311740890688	0.336658354114713	0.465648854961832	0.120546164343762	0.162011173184358	0.057692307692308	-0.191950464396285	0.723270440251572	0.187755864182988
33		1	GFP	27.1631279336881	24.404791145769	0.478743068391867	-0.13312693498452	0.61307901907357	0.0830945558739254	0.26044742708871	-0.0588235294117647	0.218543046357616	0.0909090909090909	-0.18974358974359	0.0152212545278381	-0.255319148936170	0.059602649006623	0.403508771929825	0.419161676646707	0.156738487161746
70		1	GFP	42.381146583833	42.5171823214095	-0.254716981132076	0.301587301587302	0.0261780104712041	0.527156549520767	0.150051220111799	0.0408163265306123	0.52734375	0.140127388535032	0.260869565217391	0.242289257570759	-0.003508771929825	-0.098398169336384	-0.003058103975535	0.089743589743590	-0.003805363874539
3		1	GFP	Damaged	Damaged	-0.301310043668122	0.328947368421053	-0.0740740740740741	0.716245177882555	0.167452107140353	0.25	0.192660550458716	-0.472727272727273		-0.0100222407561857	-0.141295862607338	0.069306930693069	-0.134615384615385	0.591836734693877	0.096308104541056
5		1	GFP	46.8079724196108	37.4242404263245	0.722485020498265	0.237410071942446	0.584415584415584	0.463788300835655	0.502024744422988	0.451327433628319	-0.354147250698975	-0.204747774480712	0.464373464373464	0.089201468205524	-0.080000000000000	-0.135658914728682	0.341563786008230	0.385099685204617	0.127751139121041
49		1	GFP	16.9703819162585	31.544769616083	0.0441176470588235	0.0359712230215827	0.744107744107744		0.274732204729383	0.175074183976261	0.558139534883721	0.0714285714285714	-0.165983606557377	0.159664670932794	0.209876543209877	-0.031250000000000	-0.113300492610837	0.391304347826087	0.114157599606282
13		2	GFP	67.468821973056	42.076668720398	0.605263157894737	0.617486338797814	0.43859649122807	0.39375	0.513773996980155	0.371428571428571	-0.302013422818792	-0.0404040404040404	0.666666666666667	0.173919443718101	0.0370370370370371	0.478991596638655	0.575757575757576	0.0555555555555556	0.286835441247206
17		2	GFP	33.1863874626535	44.443735108070		0.702702702702703		0.593908629441624	0.648305666072163		-0.136054421768707	0.0743801652892562	0.615894039735099	0.184739927751883
50		2	GFP	Damaged	Damaged			0.482758620689655	0.204081632653061	0.343420126671358		0.295454545454545	-0.0434782608695653	-0.508196721311475	-0.0854068122421651
43		2	GFP	63.0138279960627	55.019328426642	0.643564356435644	0.695652173913043	0.365384615384615	0.557894736842105	0.565623970643852			0.557251908396947	-0.391304347826087	0.0829737802854298
42		2	GFP	24.503776491242	49.869626497533	-0.459459459459459	0.0434782608695653	0.523809523809524	0.245283018867925	0.0882778360218885		0.22007722007722	0.402985074626866	0.636363636363636	0.419808643689241
47		2	GFP	Damaged	Damaged	-0.50561797752809	0.192982456140351	0.25	0.219941348973607	0.039326456896467		0.50197628458498	0.260115606936416	0.324503311258278	0.362198400926558	0.2		0.0201342281879195		0.11006711409396
60		2	GFP	34.4890962011593	42.534341092549	0.757085020242915	0.625730994152047	0.68609865470852	-0.104225352112676	0.491172329247701		-0.0526315789473685	0.178571428571429		0.06296992481203	0.555555555555555		0.325842696629214	-0.129032258064516	0.250788664706751
63		2	GFP	26.4755402913261	35.899306909389	0.63963963963964	0.514018691588785	0.266666666666667	0.605042016806723	0.506341753675454
	AVG			36.2373102970296	38.114383215945	0.209502033104879	0.341271616132454	0.439660046581307	0.395392842849899	0.356490231029413	0.204075934900856	0.138342486847454	0.0649012903128862	0.131173990981485	0.122890514236701	0.076098514116947	0.081222097774872	0.090570908882613	0.244849933419375	0.127142577792460
	STDEV			17.6791699609475	9.21971356427688	0.480824282185908	0.2617254683918	0.238865723484105	0.246445506334144	0.180006081561224	0.315511406590703	0.300220213410613	0.286295133765789	0.42241912270617	0.147189758374889	0.277519446866992	0.182496250731519	0.279251582845424	0.297632218278196	0.103050455501207
	COUNT			13	13	14	15	15	13	16	10	14	16	14	16	12	9	12	10	12
	SEM			4.90331952321838	2.5570884616224	0.128505694798656	0.0675772253573185	0.0616748646022484	0.0683516853611879	0.045001520390306	0.0997734672590082	0.0802372270833335	0.0715737834414472	0.112896259342008	0.0367974395937222	0.080112963677007	0.060832083577173	0.080612988263717	0.094119571480750	0.029748104111868
